# A multi-gene predictive model for the radiation sensitivity of nasopharyngeal carcinoma based on machine learning

**DOI:** 10.1101/2024.06.10.598247

**Authors:** Kailai Li, Junyi Liang, Nan Li, Jianbo Fang, Xinyi Zhou, Jian Zhang, Anqi Lin, Peng Luo, Hui Meng

## Abstract

**Background:** Radiotherapy resistance is a major obstacle to the long-term survival of nasopharyngeal cancer patients, as it is a primary cause of recurrence and metastasis. Identifying radiotherapy-associated biomarkers can help improve the survival prognosis of nasopharyngeal cancer patients. Consequently, discovering biomarkers associated with radiosensitization is crucial.

**Methods:** We evaluated 113 combinations of machine learning algorithms and ultimately selected 48 to construct a radiotherapy sensitivity score (NPC-RSS) that can predict radiosensitivity in nasopharyngeal cancer patients. Furthermore, we analyzed the relationship between NPC-RSS and the expression of genes associated with immune and radiotherapy sensitivity profiles. We employed GSEA and ssGSEA to investigate the connection between NPC-RSS and signaling pathways.

**Results:** We selected the combined model glmBoost+NaiveBayes, which had the best AUC among 48 models, for our subsequent study. The NPC-RSS, built based on the 18 genes included in this model, can predict the results of the public dataset and the in-house dataset of Zhujiang Hospital, Southern Medical University, with considerable efficiency. The key genes of NPC-RSS are closely associated with immune characteristics, including chemokine and chemokine receptor families, and histocompatibility complex (MHC), and show more active immune processes. Meanwhile, these key genes were significantly associated with the expression of radiosensitization-related genes. Furthermore, GSVA and GSEA analyses demonstrated that different expression levels of key NPC-RSS genes influenced signaling pathways, such as the Wnt/β-catenin signaling pathway, JAK-STAT signaling pathway,NF-kappa B signaling pathway and T cell receptor signaling pathway, which are associated with immunity and disease progression. The consistency of the expression of key genes SMARCA2 and CD9 with NPC-RSS was validated in in-house cell lines. The radiosensitive group, classified according to NPC-RSS, exhibited a more enriched and activated state of immune infiltration compared to the radioresistant group. Moreover, in single-cell samples, NPC-RSS was higher in the radiotherapy-sensitive group, with immune cells playing a predominant role.

**Conclusions:** In this study, we used machine learning to construct a predictive score, called NPC-RSS, associated with radiosensitivity in nasopharyngeal carcinoma patients; moreover, NPC-RSS is strongly associated with immune characteristics, expression of radiosensitivity-related genes, and signaling pathways related to disease progression. We hope that the NPC-RCC will enable more precise selection of the NPC population of potential beneficiaries of radiation therapy.
