## Supplementary Table3 for "A multi-gene predictive model for the radiation sensitivity of nasopharyngeal carcinoma based on machine learning"

### Sheet: Sheet1
geneNames	logFC	AveExpr	t	P.Value	adj.P.Val	B
ALDH2	2903.77	3079.41	1.69634	0.0994322	0.74423	-4.32422
AP1S2	-264.257	650.853	-1.78825	0.083113	0.726617	-4.27383
APLP2	-4586.76	10856.4	-2.02265	0.0514473	0.686667	-4.13721
APP	-9315.7	17679.6	-2.23171	0.03269	0.686667	-4.00665
ARMCX3	-868.794	1710.44	-1.69272	0.100128	0.747056	-4.32617
ASL	-110.071	376.824	-2.1249	0.041333	0.686667	-4.0743
ATF7IP2	933.095	1089.97	2.27466	0.0296972	0.686667	-3.97892
BASP1	-2344.92	3194.18	-2.12126	0.0416604	0.686667	-4.07657
BECN1	-446.569	1484	-1.75802	0.0882109	0.726617	-4.29061
C1GALT1C1	-72.4941	129.676	-1.81119	0.0794127	0.721345	-4.26096
C1QTNF3	-86.6482	152.706	-1.92968	0.0624618	0.691117	-4.19272
CA11	90.6206	197.971	2.4059	0.0220211	0.686667	-3.89249
CCNF	839.478	884.118	2.02778	0.0508919	0.686667	-4.1341
CD3G	311.573	472.412	1.96137	0.0584976	0.686667	-4.17399
CD9	3858.34	7723.85	1.8926	0.0673947	0.702627	-4.21439
CDK5RAP3	-410.296	1052.74	-2.12009	0.0417661	0.686667	-4.0773
CLDN1	8516.73	8624.5	2.53524	0.0162682	0.686667	-3.80503
DENND1A	476.672	1075	1.69334	0.100008	0.746662	-4.32583
DMC1	15.1344	25.8529	2.06426	0.0470953	0.686667	-4.11184
DNAJB11	-447.514	1560.91	-1.99741	0.0542557	0.686667	-4.15245
E2F2	44.9407	74.2353	1.70558	0.0976802	0.739315	-4.31924
EYA1	-364.387	316.588	-1.78087	0.0843342	0.726617	-4.27795
FBLN1	-6899.32	7487.91	-1.98072	0.0561847	0.686667	-4.16245
FXYD3	308.466	360.059	1.75956	0.0879452	0.726617	-4.28977
GARNL3	123.984	267.765	1.80713	0.0800583	0.723072	-4.26325
GPX3	-894.862	1216.53	-2.19784	0.0352374	0.686667	-4.0283
HSPA5	-6811.65	19147	-2.0124	0.0525713	0.686667	-4.14341
IFI44L	6964.07	7455.65	2.19834	0.0351979	0.686667	-4.02798
KCTD10	-653.265	2094.82	-1.93257	0.0620907	0.691117	-4.19102
KIAA1671	1553.55	3534.62	1.70445	0.0978933	0.739459	-4.31985
KNG1	10.7273	6.47059	2.93929	0.00602962	0.686667	-3.52023
KREMEN1	3194.85	3481.32	2.39927	0.0223609	0.686667	-3.89692
LGI1	35.1225	18.0588	2.03269	0.0503658	0.686667	-4.13112
LHX2	203.625	133.618	2.12909	0.0409588	0.686667	-4.07168
LMOD3	30.1779	30.6765	2.61287	0.0135153	0.686667	-3.75156
MAFG	-427.423	1405.41	-1.6996	0.0988118	0.742587	-4.32247
MORF4L2	-1830.72	5509.79	-1.85609	0.072576	0.710682	-4.23545
NEIL2	-44.4941	112.735	-1.74896	0.0897885	0.726617	-4.2956
NPFFR2	8.98419	6.55882	1.9391	0.0612605	0.691048	-4.18718
NT5DC2	-570.652	1089.03	-2.45633	0.0195873	0.686667	-3.85865
NTRK3	-108.889	151.206	-1.71846	0.0952791	0.733597	-4.31227
OS9	-2016.9	6217.74	-1.92802	0.0626764	0.691117	-4.1937
PALLD	-2047.98	4973.94	-1.86881	0.0707336	0.704374	-4.22814
PLD1	884.589	1522.15	2.22507	0.0331759	0.686667	-4.0109
PLOD2	-1424.11	2139.91	-1.71815	0.0953356	0.733597	-4.31244
PNLIPRP1	13.6917	5.64706	2.31326	0.0272209	0.686667	-3.95376
PPIB	-1171.55	2881.88	-1.86259	0.0716302	0.706774	-4.23172
PSAP	-18304.7	42215.6	-1.78601	0.0834825	0.726617	-4.27508
PSG4	45.6957	23.0882	1.97066	0.0573771	0.686667	-4.16846
RAB31	-1738.89	4194.85	-1.87422	0.0699619	0.704374	-4.22503
RAD51	260.008	291.294	2.04228	0.0493521	0.686667	-4.12528
RBBP8	1375.47	2375.35	2.19534	0.035432	0.686667	-4.02989
RFX4	23.5099	15.8235	2.43547	0.0205623	0.686667	-3.87269
RHOBTB3	-1134.53	1721.38	-1.82322	0.0775296	0.71882	-4.25417
RIT2	2.33597	2.14706	2.31293	0.0272413	0.686667	-3.95398
RNF165	898.676	1038.62	2.33255	0.0260547	0.686667	-3.94111
ROBO2	404.866	295.029	2.50733	0.017378	0.686667	-3.82408
SATB2	-146.32	289.618	-2.03076	0.050572	0.686667	-4.13229
SLC16A2	-284.051	441.971	-1.91729	0.0640747	0.693137	-4.2
SLC1A2	213.842	196.706	3.08987	0.00409869	0.686667	-3.41076
SLC40A1	-1403.16	2445.56	-1.69627	0.0994456	0.74423	-4.32426
SMARCA2	3648.27	6826.32	2.25099	0.0313142	0.686667	-3.99423
SULF1	-10681	11208.4	-1.77109	0.085975	0.726617	-4.28338
TAT	7.65613	6.91176	2.05946	0.0475802	0.686667	-4.11478
TLR5	545.711	810.206	1.90859	0.0652284	0.695437	-4.20508
TMSB4Y	26.1542	24.8529	1.75837	0.0881501	0.726617	-4.29042
TPM2	-3207.79	3627.79	-1.95498	0.0592791	0.688848	-4.17779
TRIM58	45.9921	51.7059	1.75267	0.0891395	0.726617	-4.29356
VIM	-8692.39	16304.1	-1.72369	0.0943175	0.733587	-4.30943
ZNF300	-245.415	458.471	-1.85162	0.0732335	0.710777	-4.23801
ZNFX1	1451.38	4230	1.73392	0.0924621	0.729927	-4.30385
